# Transgene Expression in Cultured Cells Using Unpurified Recombinant Adeno-Associated Viral Vectors

**DOI:** 10.1101/2023.03.20.533580

**Authors:** Brian Benyamini, Meagan N. Esbin, Oscar Whitney, Nike Walther, Anna C. Maurer

## Abstract

Recombinant adeno-associated viral vectors (rAAV) can achieve potent and durable transgene expression without integration in a broad range of tissue types, making them a popular choice for gene delivery in animal models and in clinical settings. In addition to therapeutic applications, rAAVs are a useful laboratory tool for delivering transgenes tailored to the researcher’s experimental needs and scientific goals in cultured cells. Some examples include exogenous reporter genes, overexpression cassettes, RNA interference, and CRISPR-based tools including those for genome-wide screens. rAAV transductions are less harmful to cells than electroporation or chemical transfection and moreover do not require any special equipment or expensive reagents to produce. Crude lysates or conditioned media containing rAAVs can be added directly to cultured cells without further purification to transduce many cell types – an underappreciated feature of rAAVs. Here, we provide protocols for basic transgene cassette cloning and demonstrate how to produce and apply crude rAAV preparations to cultured cells. As proof-of-principle, we demonstrate transduction of three cell types that have not yet been reported in rAAV applications. We discuss appropriate uses for crude rAAV preparations, the limitations of rAAVs for gene delivery, and considerations for capsid choice. The simplicity of production, exceedingly low cost, and often potent results make crude rAAV a primary choice for researchers to achieve effective DNA delivery.

**Summary:** Recombinant adeno-associated virus (rAAV) is widely used for clinical and preclinical gene delivery. An underappreciated use for rAAVs is the robust transduction of cultured cells without the need for purification. For researchers new to rAAV, we provide a protocol for transgene cassette cloning, crude vector production, and cell culture transduction.
