## Supplementary material for "Transgene Expression in Cultured Cells Using Unpurified Recombinant Adeno-Associated Viral Vectors": Materials

### Sheet: Sheet1
Name of Material/ Equipment	Company	Catalog Number	Comments/Description
pAAV.CMV.Luc.IRES.EGFP.SV40	AddGene	105533
pAAV2/2 (Rep/Cap)	AddGene	104963
pAd∆F6	AddGene	112867
LB Agar Carbenicillin	Sigma-Aldrich	L0418
Boekel Scientific Economy Digital Incubator	Boekel Scientific	133000
LB medium, powder	MP Biomedicals	113002042
Carbencillin (Disodium)	GoldBio	C-103-5
New Brunswick I26 Shaker	Eppendorf	M1324-0000
50 mL Centrifuge Tubes	Corning	430828
Centrifuge 5810 R	Eppendorf	22627040
QIAGEN Plasmid Plus Midi Kit	Qiagen	12945
PCR PULL-APART 8-TUBE STRIPS	USA Scientific	1402-3900
Mastercycler nexus	Eppendorf	6333000022
dNTP	Thermo Fisher Scientific	18427013
5x Phusion Buffer	NEB	B0518S	Provided with purchase of Phusion Polymerase
Phusion High-Fidelity DNA Polymerase	NEB	M0530S
Gel Loading Dye, Orange (6X)	NEB	B7022S
DNA Clean & Concentrator-100	Zymo	D4029
Zymoclean Gel DNA Recovery Kit	Zymo	D4001
NotI-HF	NEB	R3189S
EcoRI-HF	NEB	R3101S
CutSmart Buffer (10x)	NEB	B6004S	Provided with purchase of restriction enzyme
UltraPure Agarose	Thermo Fisher Scientific	16500100
Ethidium Bromide	Sigma-Aldrich	E1510
T4 DNA Ligase	NEB	M0202S
T4 DNA Ligase Reaction Buffer	NEB	B0202S	Provided with purchase of T4 Ligase
Eppendorf Safe-Lock Tubes (1.5mL)	Eppendorf	22363204
Precision Microprocessor Water Bath	Thermo Scientific	51221046
Sterile Plastic Culture Tubes	Fisher Scientific	149566B
2.0 mL Microcentrifuge Tube	Thomas Scientific	1149Y01
ZR Plasmid Miniprep - Classic	Zymo	D4015
Xma1	NEB	R0180S
Sma1	NEB	R0141S
HEK 293T cells			gifted by Professor Robert Tjian (UC Berkeley)
Falcon 6-well	Corning	353046
Gibco DMEM, high glucose, pyruvate	Thermo-Fisher	11995065
Sanyo MCO-18AIC(UV) CO2 Incubator	Marshall Scientific	MCO-18AIC
PEI MAX (Polyethylenimine Hydrochloride)	Polysciences	24765-100
Mixer Vortex Genie 2	Electron Microscopy Sciences	102091-234
Sanyo Ultra Low Freezer	Sanyo	14656-15267-16219
INCU-Line IL 10 with transparent window	VWR	390-0384
Eppendorf Microcentrifuges	Eppendorf	05-400-005
Falcon 96-well	Corning	353072
C57BL/6J mice	JAX	strain #000664
organoid growth medium	STEMCELL Technologies	6005
L Wnt-3A cells	ATCC	CRL-2647
nicotinamide	Sigma	N0636-100G
ROCK inhibitor	STEMCELL Technologies	72302
CHIR99021	STEMCELL Technologies	72052
Corning Matrigel Growth Factor Reduced (GFR) Basement Membrane	Fisher	356231
24-well plate	Fisher	08-772-1
D-PBS	Thermo Fisher Scientific	14-190-250
TrypLE Express	Fisher	12604013
DMEM/F-12 with 15 mM HEPES	STEMCELL Technologies	36254
polybrene	Millipore Sigma	TR-1003-G
48-well plates	Fisher	08-772-3D
Thermo Scientific Nunc Lab-Tek Chambered Coverglass	Fisher	12-565-470
BeWo cells	ATCC	CCL-98
F-12K Medium	ATCC	30-2004
Hepa1-6			gifted by Professor Mark Kay (Stanford University)
Huh7			gifted by Professor Mark Kay (Stanford University)
C2C12	ATCC	CRL-1772
HSkMC	ATCC	PCS-950-010
Skeletal Muscle Cell Growth Medium	Sigma	C-23060
Invitrogen EVOS Digital Color Fluorescence Microscope	Fisher Scientific	12-563-340
Perkin Elmer Opera Phenix	Perkin Elmer	HH14001000
PhenoPlate 96-well	Perkin Elmer	6055302
DMEM, high glucose, no glutamine, no phenol red	Thermo-Fisher	31053028
GlutaMAX Supplement	Thermo-Fisher	35050079
Sodium Pyruvate	Thermo-Fisher	11360070
pAAV2/5 (Rep/Cap)	Addgene	104964
pAAV2/8 (Rep/Cap)	Addgene	112864
pAAV-DJ-N589X (Rep/Cap)	Addgene	130878
pAAV2/9n (Rep/Cap)	Addgene	112865
pAnc80L65AAP	Addgene	92307
KP1 (rep/cap)			gifted by Professor Mark Kay (Stanford University)
LK03 (rep/cap)			gifted by Professor Mark Kay (Stanford University)
pAAV4 (rep/cap)			gifted by Professor Luk Vandenberghe (Harvard Medical School)

### Sheet: DV-IDENTITY-0
#VALUE!	#VALUE!	#VALUE!	#VALUE!	#VALUE!	#VALUE!	#VALUE!	#VALUE!	#VALUE!	0	#VALUE!	0	0	#VALUE!	0	AAAAAH384Q8=
