## Supplementary material for "Transgene Expression in Cultured Cells Using Unpurified Recombinant Adeno-Associated Viral Vectors": PEI Optimization

### Sheet: Sheet1
	Plasmid Concentration (ng/uL)	Volume/well (uL)	Master Mix (+10% error)
Rep/cap	#NAME?	#NAME?	#NAME?
AdDeltaF6	#NAME?	#NAME?	#NAME?
Expression Cassette	#NAME?	#NAME?	#NAME?
SF Media		50uL	550
PEI MAX (1ug/uL)	Volume (ul)
1: 0.75	1.95
1: 1	2.6
1:1.25	3.25
1:1.5	3.9
1: 1.75	4.55
1: 2	5.2
1:2.25	5.85
1:2.5	6.5
1:2.75	7.15
1:3	7.8
